# The predicted bZIP transcription factor ZIP-1 promotes resistance to intracellular infection in *Caenorhabditis elegans*

**DOI:** 10.1101/2021.06.17.448850

**Authors:** Vladimir Lažetić, Fengting Wu, Lianne B. Cohen, Kirthi C. Reddy, Ya-Ting Chang, Spencer S. Gang, Gira Bhabha, Emily R. Troemel

**Affiliations:** Division of Biological Sciences, University of California, San Diego, La Jolla, California, United States; Department of Cell Biology, New York University School of Medicine, New York, United States

## Abstract

Defense against intracellular infection has been extensively studied in vertebrate hosts, but less is known about invertebrate hosts. For example, almost nothing is known about the transcription factors that induce defense against intracellular intestinal infection in the model nematode *Caenorhabditis elegans.* Two types of intracellular pathogens that naturally infect the *C. elegans* intestine are the Orsay virus, which is a positive-sense RNA virus, and microsporidia, which are fungal pathogens. Surprisingly, these molecularly distinct pathogens induce a common host transcriptional response called the Intracellular Pathogen Response (IPR). Here we describe *zip-1* as an IPR regulator that functions downstream of all known IPR activating and regulatory pathways. *zip-1* encodes a putative bZIP transcription factor of previously unknown function, and we show how *zip-1* controls induction of a subset of genes upon IPR activation. ZIP-1 protein is expressed in the nuclei of intestinal cells, and is required in the intestine to upregulate IPR gene expression. Importantly, *zip-1* promotes resistance to infection by the Orsay virus and by microsporidia in intestinal cells. Altogether, our results indicate that *zip-1* represents a central hub for all triggers of the IPR, and that this transcription factor plays a protective role against intracellular pathogen infection in *C. elegans*.
