## Supplementary material for "The predicted bZIP transcription factor ZIP-1 promotes resistance to intracellular infection in *Caenorhabditis elegans*": Table S1

### Sheet: Table S1
Table S1 - Results of RNAi screens
pals-22(jy3);jyEx191							jyIs8; Prolonged heat stress
RNAi clone	WormBase ID	WormBase Sequence Name	Gene name	Normalized GFP/TOF	Normalized TOF		RNAi clone	WormBase ID	WormBase Sequence Name	Gene name	Normalized GFP/TOF	Normalized TOF
Y75B8A.35	WBGene00006986	Y75B8A.35	zip-1	0.385919	0.901832		Y111B2A.14	WBGene00004161	Y111B2A.14	pqn-80	0.201339	0.565853
gfp			gfp	0.543133	1.17791		F18A1.2	WBGene00003012	F18A1.2	lin-26	0.227289	0.578703
F18A1.2	WBGene00003012	F18A1.2	lin-26	0.557256	0.705957		gfp			gfp	0.373561	1.01994
T24B8.6	WBGene00001950	T24B8.6	hlh-3	0.606009	0.718513		Y75B8A.6	WBGene00006986	Y75B8A.35	zip-1	0.520284	1.12911
M142.4	WBGene00006873	M142.4	vab-7	0.613256	0.684742		C29F7.5	WBGene00001436	C29F7.5	fkh-4	0.593882	0.93449
Y47D3A.12	WBGene00006556	Y47D3A.12	tbx-37	0.6217	0.676711		F54F7.1	WBGene00006388	F54F7.1	taf-7.1	0.602834	0.852924
T07C4.6	WBGene00006546	T07C4.6	tbx-9	0.622995	0.699133		C34E11.3	WBGene00044079	C34E11.3	tag-241	0.622965	0.951204
Y53C12B.5a	WBGene00003100	Y53C12B.5	mab-3	0.636935	0.669418		F46G10.6	WBGene00003511	F46G10.6	mxl-3	0.641801	0.969047
F19F10.5	WBGene00017601	F19F10.5	ets-7	0.651818	1.02536		M04B2.3	WBGene00001585	M04B2.3	gfl-1	0.671798	0.887419
Y66A7A.8	WBGene00006552	Y66A7A.8	tbx-33	0.679645	0.68844		R03E9.1	WBGene00003163	R03E9.1	mdl-1	0.677584	0.930645
F21D12.5	WBGene00017664	F21D12.5	npax-1	0.702412	0.697384		T26A5.5	WBGene00020821	T26A5.5	jhdm-1	0.680023	1.0793
C50A2.4	WBGene00016798	C50A2.4	ets-8	0.703318	0.960243		F19F10.5	WBGene00017601	F19F10.5	ets-7	0.681448	0.939971
T23G7.1	WBGene00001061	T23G7.1	dpl-1	0.742874	0.813556		C33D3.1	WBGene00001250	C33D3.1	elt-2	0.691399	0.952857
T21B10.5	WBGene00011887	T21B10.5	set-17	0.751185	1.12212		ZK1193.5	WBGene00022861	ZK1193.5	dve-1	0.70016	0.953376
R13.2	WBGene00011257	R13.2	npax-3	0.785564	1.08089		K08A8.2a	WBGene00004949	K08A8.2	sox-2	0.729783	0.979551
F55A8.1	WBGene00001186	F55A8.1	egl-18	0.788717	1.05405		T19E7.2a	WBGene00004804	T19E7.2	skn-1	0.75482	0.985239
Y77E11A.6	WBGene00022309	Y77E11A.6	rpc-11	0.790668	0.924809		F58A4.7a	WBGene00001955	F58A4.7	hlh-11	0.755133	1.04688
T27A8.2	WBGene00012074	T27A8.2	T27A8.2	0.7953	0.85069		R07B1.1	WBGene00006881	R07B1.1	vab-15	0.760145	0.988523
F19F10.1	WBGene00017598	F19F10.1	F19F10.1	0.79936	1.07344		T27A8.2	WBGene00012074	T27A8.2	T27A8.2	0.763335	0.988455
M04B2.3	WBGene00001585	M04B2.3	gfl-1	0.801446	1.04936		Y43F8B.13	WBGene00012823	Y43F8B.13	Y43F8B.13	0.767152	1.0981
F29B9.2a	WBGene00017920	F29B9.2	jmjd-1.2	0.808505	0.996128		Y48G8AR.1	WBGene00001707	Y48G8AR.1	grh-1	0.770369	2.32819
Y75B8A.1	WBGene00004024	Y75B8A.1	php-3	0.812862	0.886836		F25D7.3	WBGene00003847	F25D7.3	blmp-1	0.778283	1.04376
T15H9.3	WBGene00001952	T15H9.3	hlh-6	0.815153	0.80259		F19C6.2a	WBGene00008951	F19C6.2	F19C6.2	0.795217	1.13967
Y39B6A.36	WBGene00012694	Y39B6A.36	gtf-2F2	0.819095	0.881145		F01F1.1	WBGene00017158	F01F1.1	hpo-10	0.79623	1.02135
Y41C4A.10	WBGene00001235	Y41C4A.10	elb-1	0.820468	0.823114		C40H5.5	WBGene00006654	C40H5.5	ttx-3	0.799185	1.16162
F54F2.5	WBGene00018833	F54F2.5	ztf-1	0.821081	0.870042		M04C3.2	WBGene00010851	M04C3.2	M04C3.2	0.804226	0.934509
Y75B8A.29	WBGene00013560	Y75B8A.29	zip-12	0.830304	0.917109		T08H4.3	WBGene00020368	T08H4.3	ast-1	0.80761	0.847249
T09A5.6	WBGene00007014	T09A5.6	mdt-10	0.833149	0.974315		F58A3.1	WBGene00002261	F58A3.1	ldb-1	0.815424	0.994701
T26A5.5	WBGene00020821	T26A5.5	jhdm-1	0.839755	0.824009		T12D8.1	WBGene00011729	T12D8.1	set-16	0.816364	0.938378
C13G5.1	WBGene00000439	C13G5.1	ceh-16	0.841404	0.879295		F48D6.3	WBGene00001957	F48D6.3	hlh-13	0.817279	1.08149
F40G9.11	WBGene00003510	F40G9.11	mxl-2	0.842175	0.870136		F01D4.5a	WBGene00008488	F01D4.5	F01D4.5	0.818727	0.967572
Y75B8A.2a	WBGene00003779	Y75B8A.2	nob-1	0.843366	0.838941		C02F12.5	WBGene00015355	C02F12.5	C02F12.5	0.819847	1.03007
C07E3.5	WBGene00007416	C07E3.5	ceh-57	0.856784	0.919612		C52B9.2	WBGene00016865	C52B9.2	ets-9	0.82252	1.06275
K12H4.1	WBGene00000448	K12H4.1	pros-1	0.857832	0.963936		F55A8.1	WBGene00001186	F55A8.1	egl-18	0.824039	0.936909
C25A1.11	WBGene00000095	C25A1.11	aha-1	0.863713	1.05206		Y41C4A.10	WBGene00001235	Y41C4A.10	elb-1	0.826458	1.01281
Y75B8A.6	WBGene00013543	Y75B8A.6	Y75B8A.6	0.864118	0.815681		F36G9.12	WBGene00009488	F36G9.12	oac-20	0.830314	0.852918
T10B11.3	WBGene00020399	T10B11.3	ztf-4	0.865891	0.915158		C25F9.5	WBGene00007725	C25F9.5	C25F9.5	0.832703	1.08357
C28A5.4	WBGene00000463	C28A5.4	ceh-43	0.868663	0.937102		Y113G7A.6a	WBGene00006652	Y113G7A.6	ttx-1	0.833285	1.00271
F28C6.1	WBGene00009202	F28C6.1	aptf-4	0.868721	0.802459		Y53C10A.3	WBGene00013134	Y53C10A.3	hsf-2	0.83626	1.09054
Y44E3B.1a	WBGene00021552	Y44E3B.1	zip-4	0.86874	0.989634		ZC416.1	WBGene00013878	ZC376.7	atfs-1	0.840505	1.30302
C30A5.7a	WBGene00006818	C30A5.7	unc-86	0.869342	0.812052		Y7A9D.1	WBGene00022309	Y77E11A.6	rpc-11	0.855586	0.950532
ZK593.4	WBGene00004319	ZK593.4	rbr-2	0.87004	1.0952		C07G2.2a	WBGene00000223	C07G2.2	atf-7	0.856411	0.946494
K06B9.5	WBGene00003938	K06B9.5	pax-2	0.870335	1.07545		F58E10.2	WBGene00001310	F58E10.2	end-1	0.858075	1.08988
W06H12.1	WBGene00012317	W06H12.1	ztf-6	0.871488	0.890535		F29G9.4	WBGene00001345	F29G9.4	fos-1	0.861914	0.965621
R05D11.6	WBGene00011034	R05D11.6	paxt-1	0.878913	0.937719		F49E12.6	WBGene00009899	F49E12.6	efl-3	0.862124	0.997839
C17E4.6	WBGene00007645	C17E4.6	C17E4.6	0.885192	0.92112		F22A3.5	WBGene00017690	F22A3.5	ceh-60	0.862533	1.09401
Y53C10A.12	WBGene00002004	Y53C10A.12	hsf-1	0.886367	0.957339		F40F8.7	WBGene00004096	F40F8.7	pqm-1	0.864892	0.89909
C36E8.1	WBGene00007980	C36E8.1	C36E8.1	0.887665	0.910753		Y53C12B.5a	WBGene00003100	Y53C12B.5	mab-3	0.866113	0.948081
F26A1.2	WBGene00001437	F26A1.2	fkh-5	0.887666	0.955005		R13H8.1a	WBGene00000912	R13H8.1	daf-16	0.866558	1.21746
F31E8.3	WBGene00006380	F31E8.3	tab-1	0.888265	0.977005		F39D8.2	WBGene00009560	F39D8.2	psa-3	0.867224	0.948803
T24H10.1	WBGene00012000	T24H10.1	T24H10.1	0.888421	0.928285		C36E8.1	WBGene00007980	C36E8.1	C36E8.1	0.86816	0.996765
K06A1.1	WBGene00019424	K06A1.1	aptf-1	0.890221	0.936602		F14F3.1a	WBGene00006870	F14F3.1	vab-3	0.868599	0.963668
ZK177.10	WBGene00006554	ZK177.10	tbx-35	0.890609	1.01448		Y57A10B.4	WBGene00013276	Y57A10B.4	sre-42	0.869966	0.95599
C47G2.2	WBGene00006853	C47G2.2	unc-130	0.894136	1.0036		F29B9.2a	WBGene00017920	F29B9.2	jmjd-1.2	0.86998	0.95136
F32E10.7	WBGene00018468	F45E4.3	cla-1	0.895319	1.05455		F23B12.7	WBGene00009084	F23B12.7	F23B12.7	0.873233	1.06506
F28B12.2a	WBGene00001208	F28B12.2	egl-44	0.899585	0.99354		C15H11.8	WBGene00007616	C15H11.8	rpoa-12	0.873431	0.947305
W03C9.4	WBGene00003015	W03C9.4	lin-29	0.901253	0.998027		C37E2.5	WBGene00000458	C37E2.5	ceh-37	0.874496	1.10997
F53A2.5	WBGene00001092	F53A2.5	dro-1	0.903674	0.982452		R11H6.5	WBGene00011253	R11H6.5	R11H6.5	0.874922	0.923391
Y66A7A.5	WBGene00013425	Y66A7A.5	ceh-91	0.904304	0.901545		Y77E11A.6	WBGene00013543	Y75B8A.6	Y75B8A.6	0.877413	0.951652
F45C12.15	WBGene00018446	F45C12.15	ceh-83	0.90621	0.953434		C02B8.4	WBGene00001953	C02B8.4	hlh-8	0.877579	1.17795
Y111B2A.16	WBGene00006389	Y111B2A.16	taf-7.2	0.90928	0.889952		K12H4.1	WBGene00000448	K12H4.1	pros-1	0.880957	1.0637
F31E3.1	WBGene00000443	F31E3.1	ceh-20	0.910091	0.998831		ZC64.4	WBGene00000441	ZC64.3	ceh-18	0.882831	1.0017
R148.3	WBGene00020102	R148.3	R148.3	0.910699	0.922629		C34D1.2	WBGene00007930	C34D1.2	dmd-11	0.885212	0.894346
C01G12.1	WBGene00007242	C01G12.1	madf-5	0.91176	0.901186		C50A2.4	WBGene00016798	C50A2.4	ets-8	0.888356	0.968122
DY3.3	WBGene00001960	DY3.3	hlh-16	0.912798	0.9434		F18E9.5a	WBGene00017571	F18E9.5	jmjd-3.1	0.888472	1.19276
C24H11.3	WBGene00006557	C24H11.3	tbx-38	0.915529	0.937405		T08A9.1	WBGene00020334	T08A9.1	epg-7	0.88971	1.242
F28C6.2	WBGene00009203	F28C6.2	aptf-3	0.915711	1.08228		M04C3.1a	WBGene00010850	M04C3.1	M04C3.1	0.889864	0.954153
C07E3.6	WBGene00007417	C07E3.6	ceh-58	0.91613	0.924305		Y66A7A.5	WBGene00013425	Y66A7A.5	ceh-91	0.893989	1.03055
W10C8.2	WBGene00004077	W10C8.2	pop-1	0.917189	0.998029		C30A5.7a	WBGene00006818	C30A5.7	unc-86	0.895258	0.973753
F14F3.1a	WBGene00006870	F14F3.1	vab-3	0.920516	0.923832		C47G2.2	WBGene00006853	C47G2.2	unc-130	0.895375	1.01114
R03C1.3a	WBGene00000584	R03C1.3	cog-1	0.921032	0.913783		F44E2.6	WBGene00018419	F44E2.6	F44E2.6	0.897292	1.04042
ZK1127.9a	WBGene00022855	ZK1127.9	tcer-1	0.921161	0.952748		T27F2.4	WBGene00012101	T27F2.4	zip-10	0.900364	1.04654
K08F8.2	WBGene00000220	K08F8.2	atf-2	0.921342	0.930503		F52C12.5	WBGene00001253	F52C12.5	elt-6	0.90483	0.979877
T12F5.4	WBGene00003040	T12F5.4	lin-59	0.921683	0.980528		C29F7.6	WBGene00007813	C29F7.6	jmjd-3.3	0.904868	1.03966
R13H8.1b	WBGene00000912	R13H8.1	daf-16	0.922275	0.817382		F57B10.1	WBGene00002783	F57B10.1	let-607	0.905551	1.0077
F26C11.2	WBGene00006744	F26C11.2	unc-4	0.922302	1.12484		T26C11.5	WBGene00000462	T26C11.5	ceh-41	0.908616	1.04895
F49E12.6	WBGene00009899	F49E12.6	efl-3	0.922962	0.910622		F01D4.6a	WBGene00003167	F01D4.6	mec-3	0.910037	0.978471
F01D4.5a	WBGene00008488	F01D4.5		0.925326	1.01083		F58E10.5	WBGene00001311	F58E10.5	end-3	0.914204	1.16307
K02F3.4	WBGene00019327	K02F3.4	zip-2	0.925652	0.896151		F49E10.5	WBGene00006424	F49E10.5	ctbp-1	0.916099	0.968299
F39H11.2	WBGene00006577	F39H11.2	tlf-1	0.925969	0.953911		C37F5.1	WBGene00002990	C37F5.1	lin-1	0.927294	0.926284
F26B1.7	WBGene00002601	F26B1.7	let-381	0.929193	0.959153		C28H8.9a	WBGene00016200	C28H8.9	dpff-1	0.928203	1.06271
F32H2.1a	WBGene00001568	F32H2.1	snpc-4	0.930215	1.00815		C13G5.1	WBGene00000439	C13G5.1	ceh-16	0.928765	1.06878
F34D10.5	WBGene00003033	F34D10.5	lin-48	0.932352	0.976535		T22B7.1a	WBGene00001182	T22B7.1	egl-13	0.930052	1.0333
Y53C10A.3	WBGene00013134	Y53C10A.3	hsf-2	0.932467	0.895657		T20B12.6a	WBGene00003378	T20B12.6	mml-1	0.930867	1.04296
F52C12.5	WBGene00001253	F52C12.5	elt-6	0.935788	1.01834		C25A1.2	WBGene00001442	C25A1.2	fkh-10	0.935964	1.10881
T19B10.11	WBGene00003509	T19B10.11	mxl-1	0.936855	1.04038		T26C11.1	WBGene00006560	T26C11.1	tbx-41	0.943723	0.830973
F44E2.6	WBGene00018419	F44E2.6	F44E2.6	0.937967	0.964836		ZK909.4	WBGene00000469	ZK909.4	ces-2	0.944913	1.17767
R06F6.6	WBGene00011069	R06F6.6	ceh-62	0.939879	0.976042		R06F6.6	WBGene00011069	R06F6.6	ceh-62	0.946892	0.967816
C55B7.12	WBGene00000483	C55B7.12	che-1	0.946419	0.919621		F26A1.2	WBGene00001437	F26A1.2	fkh-5	0.947355	1.06357
F58A4.7a	WBGene00001955	F58A4.7	hlh-11	0.947296	0.931565		T01C1.2	WBGene00011315	T01C1.2	mbr-1	0.950573	1.03093
C24A1.2	WBGene00016029	C24A1.2	elf-1	0.948942	0.983456		F43G6.6	WBGene00005013	F43G6.6	jmjd-1.1	0.950662	0.974665
R13H8.1a	WBGene00000912	R13H8.1	daf-16	0.951937	0.949842		B0280.4	WBGene00003845	B0280.4	odd-1	0.952235	1.00865
T02C12.3	WBGene00011368	T02C12.3	tftc-5	0.952447	0.973531		T22H6.6	WBGene00001560	T22H6.6	gei-3	0.952497	0.917987
C07H6.7	WBGene00003024	C07H6.7	lin-39	0.952727	0.915921		T20B12.2	WBGene00006542	T20B12.2	tbp-1	0.952677	0.993258
T27F2.4	WBGene00012101	T27F2.4	zip-10	0.95356	1.06806		F54F2.5	WBGene00018833	F54F2.5	ztf-1	0.952762	1.06199
F40H3.4	WBGene00001440	F40H3.4	fkh-8	0.957893	1.012		C17H12.9	WBGene00015934	C17H12.9	ceh-48	0.954551	0.997258
F21H11.3	WBGene00006543	F21H11.3	tbx-2	0.95804	1.05302		T02C12.3	WBGene00011368	T02C12.3	tftc-5	0.95636	1.01489
Y59E9AR.3	WBGene00006549	Y59E9AR.3	tbx-30	0.958783	1.10619		T08D10.1	WBGene00011614	T08D10.1	nfya-1	0.957507	1.04832
F25D7.3	WBGene00003847	F25D7.3	blmp-1	0.958933	0.963771		R10D12.2	WBGene00001062	R10D12.2	dpr-1	0.957721	0.916602
Y57A10B.4	WBGene00013276	Y57A10B.4	sre-42	0.959171	1.08997		ZC8.4	WBGene00022500	ZC8.4	lfi-1	0.961417	1.0322
B0280.4	WBGene00003845	B0280.4	odd-1	0.962147	0.999752		C10G8.7	WBGene00000454	C10G8.7	ceh-33	0.961508	0.962139
T20B12.2	WBGene00006542	T20B12.2	tbp-1	0.962712	1.01312		R11E3.6	WBGene00001324	R11E3.6	eor-1	0.963443	0.998784
C05D11.9	WBGene00015486	C05D11.9	popl-1	0.964062	1.04086		T24H10.1	WBGene00012000	T24H10.1	T24H10.1	0.964392	0.991773
F43G9.11	WBGene00000468	F43G9.11	ces-1	0.964636	0.996312		C01G12.1	WBGene00007242	C01G12.1	madf-5	0.967283	1.01959
F43G6.6	WBGene00005013	F43G6.6	jmjd-1.1	0.9654	1.04303		R13A5.5	WBGene00000437	R13A5.5	ceh-13	0.968586	1.1221
F39D8.2	WBGene00009560	F39D8.2	psa-3	0.965974	0.762722		T07C4.2	WBGene00006545	T07C4.2	tbx-8	0.969413	1.10888
C48E7.2	WBGene00016750	C48E7.2	let-611	0.966122	0.98059		R148.3	WBGene00020102	R148.3	R148.3	0.971731	1.00128
C33A11.4	WBGene00006462	C33A11.4	svh-5	0.967062	1.11173		Y66A7A.8	WBGene00006552	Y66A7A.8	tbx-33	0.972245	1.02006
F01D4.6a	WBGene00003167	F01D4.6	mec-3	0.971652	1.22245		C24H11.3	WBGene00006557	C24H11.3	tbx-38	0.972894	1.00322
C38D4.6a	WBGene00003912	C38D4.6	pal-1	0.975561	0.997709		ZC8.4a	WBGene00002987	ZC64.4	lim-4	0.973169	1.11754
T05G5.2	WBGene00001951	T05G5.2	hlh-4	0.975597	1.00998		D2021.1	WBGene00017046	D2021.1	utx-1	0.975729	1.08902
F23F12.9a	WBGene00017755	F23F12.9	zip-8	0.975757	1.03159		W10D5.1	WBGene00003182	W10D5.1	mef-2	0.975985	1.1813
C46A5.9	WBGene00001827	C46A5.9	hcf-1	0.976138	0.975614		C16A3.7	WBGene00007048	C16A3.7	nfx-1	0.976252	1.02934
F27E5.2	WBGene00003939	F27E5.2	pax-3	0.978279	1.11249		W06H12.1	WBGene00012317	W06H12.1	ztf-6	0.977149	1.16025
T20B12.6a	WBGene00003378	T20B12.6	mml-1	0.979751	1.00041		T14G12.4a	WBGene00001434	T14G12.4	fkh-2	0.978223	1.10444
Y111B2A.14	WBGene00004161	Y111B2A.14	pqn-80	0.980219	1.06488		F28F9.1	WBGene00006970	F28F9.1	zag-1	0.978881	0.957165
C34C6.8	WBGene00000432	C34C6.8	ceh-7	0.984671	1.04372		C33A11.4	WBGene00006462	C33A11.4	svh-5	0.982816	1.00614
F52B5.5	WBGene00000467	F52B5.5	cep-1	0.987392	0.993573		F23F12.9a	WBGene00017755	F23F12.9	zip-8	0.983607	0.953377
ZK180.5	WBGene00022679	ZK180.5	ZK180.5	0.988098	1.01749		F17A9.6	WBGene00017538	F17A9.6	ceh-49	0.984544	1.00342
ZK112.2	WBGene00003559	ZK112.2	ncl-1	0.988425	1.01495		W03C9.4	WBGene00003015	W03C9.4	lin-29	0.985174	1.04224
C27A12.5	WBGene00000429	C27A12.5	ceh-2	0.988649	1.0895		F53A2.5	WBGene00001092	F53A2.5	dro-1	0.990568	0.99366
T07C4.2	WBGene00006545	T07C4.2	tbx-8	0.989209	1.0429		DY3.3	WBGene00001960	DY3.3	hlh-16	0.990667	1.09865
Y53C12C.1	WBGene00013147	Y53C12C.1	eyg-1	0.991357	1.16011		Y75B8A.2a	WBGene00003779	Y75B8A.2	nob-1	0.992354	1.04423
C08C3.3	WBGene00003102	C08C3.3	mab-5	0.991812	1.0417		W05E10.3	WBGene00000453	W05E10.3	ceh-32	0.995912	1.03006
Y69A2AR.29	WBGene00003595	Y69A2AR.29	ngn-1	0.992618	1.0361		C34E10.7	WBGene00000561	C34E10.7	cnd-1	0.997293	1.01944
F45E12.2	WBGene00000271	F45E12.2	brf-1	0.993466	1.02757		C28A5.4	WBGene00000463	C28A5.4	ceh-43	0.999826	1.05375
B0336.5	WBGene00015145	B0336.5	arle-14	0.994067	1.05015		Control vector				1	1
F10C1.5	WBGene00017326	F10C1.5	dmd-5	0.997306	0.960469		F46F3.1	WBGene00000449	F46F3.1	ceh-27	1.00036	1.20742
Y65B4BR.5a	WBGene00018958	F56C11.6	cest-27	0.997426	1.00362		W10D5.3a	WBGene00001574	W10D5.3	gei-17	1.00117	1.19858
T04C10.4	WBGene00000221	T04C10.4	atf-4	0.997763	0.872603		Y39B6A.36	WBGene00012694	Y39B6A.36	gtf-2F2	1.00165	0.927319
F45C12.3	WBGene00018434	F45C12.3	ceh-81	0.999816	0.864839		F26C11.2	WBGene00006744	F26C11.2	unc-4	1.00214	0.973528
Control vector				1	1		F11A1.3	WBGene00000908	F11A1.3	daf-12	1.00222	1.12438
ZK265.4	WBGene00000433	ZK265.4	ceh-8	1.00061	0.921058		ZK328.6	WBGene00022695	ZK328.6	ZK328.6	1.00289	1.01612
W02C12.3b	WBGene00020930	W02C12.3	hlh-30	1.00165	1.22951		C08C3.3	WBGene00003102	C08C3.3	mab-5	1.00426	1.04775
R03E9.1	WBGene00003163	R03E9.1	mdl-1	1.00173	0.96888		T21B10.5	WBGene00011887	T21B10.5	set-17	1.00431	1.00927
C16A3.7	WBGene00007048	C16A3.7	nfx-1	1.00184	1.02231		C05D11.9	WBGene00015486	C05D11.9	popl-1	1.00485	1.05448
C36F7.1	WBGene00007984	C36F7.1	irx-1	1.00281	1.02094		K11G9.4	WBGene00001210	K11G9.4	egl-46	1.00568	0.999754
ZK993.1	WBGene00022837	ZK993.1	ceh-45	1.00465	0.972332		C24A1.2	WBGene00016029	C24A1.2	elf-1	1.00629	0.996868
T19E7.2a	WBGene00004804	T19E7.2	skn-1	1.0072	1.25382		F35B3.7	WBGene00018033	F35B3.7	F35B3.7	1.00799	1.13082
C07G2.2a	WBGene00000223	C07G2.2	atf-7	1.00871	1.0416		R07H5.10	WBGene00011130	R07H5.10	zip-6	1.00964	0.977008
R13A5.5	WBGene00000437	R13A5.5	ceh-13	1.00878	0.978742		B0336.5	WBGene00015145	B0336.5	arle-14	1.00973	1.06649
F40F8.7	WBGene00004096	F40F8.7	pqm-1	1.00937	1.06379		W02H5.7	WBGene00020961	W02H5.7	sknr-1	1.01118	0.984029
C10G8.6	WBGene00000455	C10G8.6	ceh-34	1.01014	1.02669		H14A12.4	WBGene00003376	H14A12.4	mls-1	1.01682	0.810316
Y74C9A.4	WBGene00022278	Y74C9A.4	rcor-1	1.01033	1.00444		F16H11.4	WBGene00000428	F16H11.4	ceh-1	1.01716	1.20879
T22D1.6	WBGene00020685	T22D1.6		1.01345	1.04322		C27D6.4	WBGene00016162	C27D6.4	crh-2	1.01758	1.01071
F52F12.6	WBGene00009939	F52F12.6	ztf-11	1.01384	0.939532		M142.4	WBGene00006873	M142.4	vab-7	1.02008	1.05715
ZK328.6	WBGene00022695	ZK328.6	ZK328.6	1.01446	1.07631		F21D12.5	WBGene00017664	F21D12.5	npax-1	1.02187	1.0174
R10D12.2	WBGene00001062	R10D12.2	dpr-1	1.01452	0.918748		ZK1128.4	WBGene00014230	ZK1128.4	gtf-2H3	1.02257	1.05036
Y53H1A.2	WBGene00013178	Y53H1A.2	Y53H1A.2	1.01604	0.878552		Y68A4A.6	WBGene00013468	Y68A4A.6	srz-96	1.02292	0.905026
F54A5.1	WBGene00018786	F54A5.1	hmbx-1	1.0173	0.995766		C42D8.4	WBGene00016600	C42D8.4	ets-5	1.02296	1.15749
F11A1.3	WBGene00000908	F11A1.3	daf-12	1.01773	0.842262		C07E3.5	WBGene00007416	C07E3.5	ceh-57	1.02347	1.04327
ZK1128.4	WBGene00014230	ZK1128.4	gtf-2H3	1.01981	1.00054		Y95B8A.7	WBGene00013583	Y80D3A.3	ceh-51	1.02424	0.894525
R102.6	WBGene00011293	R102.6	R102.6	1.02023	1.20881		T05G5.2	WBGene00001951	T05G5.2	hlh-4	1.02731	1.1006
C49G7.1	WBGene00017035	D1065.3		1.02383	1.0881		C07H6.7	WBGene00003024	C07H6.7	lin-39	1.02802	0.963239
K02B12.1	WBGene00000431	K02B12.1	ceh-6	1.02475	1.01085		R03C1.3a	WBGene00000584	R03C1.3	cog-1	1.02804	1.00252
C28H8.9a	WBGene00016200	C28H8.9	dpff-1	1.02781	1.05818		C18B12.3	WBGene00001096	C18B12.3	dsc-1	1.02914	1.01729
F57B10.1	WBGene00002783	F57B10.1	let-607	1.02802	0.841487		T24B8.6	WBGene00001950	T24B8.6	hlh-3	1.0292	0.771481
W10D5.3a	WBGene00001574	W10D5.3	gei-17	1.03347	1.07468		ZK652.5	WBGene00000446	ZK652.5	ceh-23	1.03011	1.0341
C34E10.7	WBGene00000561	C34E10.7	cnd-1	1.03425	1.14481		F28C6.2	WBGene00009203	F28C6.2	aptf-3	1.03065	1.01155
Y62E10A.17	WBGene00013383	Y62E10A.17	aptf-2	1.03524	1.08512		W03A3.1	WBGene00000435	W03A3.1	ceh-10	1.03108	1.12603
K10G6.1	WBGene00003017	K10G6.1	lin-31	1.03732	1.14112		K10G6.1	WBGene00003017	K10G6.1	lin-31	1.03147	1.11551
ZC416.1	WBGene00022608	ZC416.1	madf-9	1.03817	1.03319		C08C3.1a	WBGene00001174	C08C3.1	egl-5	1.03262	0.990192
ZK652.5	WBGene00000446	ZK652.5	ceh-23	1.03968	1.11123		C07A12.1	WBGene00001821	C07A12.1	ham-2	1.03303	1.10439
Y18D10A.13	WBGene00003905	Y18D10A.13	pad-1	1.04133	0.882087		W09C2.1	WBGene00001249	W09C2.1	elt-1	1.03439	0.965487
C09G12.1	WBGene00015651	C09G12.1	ceh-53	1.04147	1.06211		C27F2.5	WBGene00016167	C27F2.5	vps-22	1.03456	1.02111
K11G9.4	WBGene00001210	K11G9.4	egl-46	1.04197	1.0836		W04A8.6	WBGene00012241	W04A8.6	W04A8.6	1.03466	1.15142
W03F9.5	WBGene00006648	W03F9.5	ttb-1	1.04225	1.12858		C07E3.6	WBGene00007417	C07E3.6	ceh-58	1.0347	1.01204
C04F1.3	WBGene00002989	C04F1.3	lim-7	1.04345	0.970689		T14F9.5	WBGene00003018	T14F9.5	lin-32	1.03561	0.955433
F40H6.4	WBGene00006547	F40H6.4	tbx-11	1.04373	1.18909		Y53C10A.12	WBGene00002004	Y53C10A.12	hsf-1	1.03827	1.11313
C17H12.9	WBGene00015934	C17H12.9	ceh-48	1.04412	1.1838		F40G9.11	WBGene00003510	F40G9.11	mxl-2	1.04035	1.06693
F23F1.1	WBGene00017742	F23F1.1	nfyc-1	1.04423	0.94616		F26D12.1a	WBGene00001439	F26D12.1	fkh-7	1.04077	1.06202
C27F2.5	WBGene00016167	C27F2.5	vps-22	1.0447	1.16572		Y53C12C.1	WBGene00013147	Y53C12C.1	eyg-1	1.04204	1.00305
M05B5.5a	WBGene00001949	M05B5.5	hlh-2	1.04615	0.955103		C12D12.5	WBGene00015716	C12D12.5	sox-4	1.04243	1.01144
W09B6.2	WBGene00006387	W09B6.2	taf-6.1	1.04647	0.903306		C38D4.6a	WBGene00003912	C38D4.6	pal-1	1.04333	1.09214
W08E12.1	WBGene00021082	W08E12.1	zip-11	1.0504	1.06974		F40H6.4	WBGene00006547	F40H6.4	tbx-11	1.04338	1.03921
F17A9.6	WBGene00017538	F17A9.6	ceh-49	1.05159	1.09013		F21H11.3	WBGene00006543	F21H11.3	tbx-2	1.04362	1.15975
W03A3.1	WBGene00000435	W03A3.1	ceh-10	1.05342	1.15871		R74.3	WBGene00006959	R74.3	xbp-1	1.04402	1.01783
C49H3.5a	WBGene00003827	C49H3.5	ntl-4	1.0535	0.934721		Y43F8B.14	WBGene00012824	Y43F8B.14	Y43F8B.14	1.04571	1.16228
F45H11.4	WBGene00003233	F45H11.4	mgl-2	1.05515	0.995985		F34D10.5	WBGene00003033	F34D10.5	lin-48	1.0471	1.05803
F33H1.1a	WBGene00000914	F33H1.1	daf-19	1.05588	1.18276		T07C4.6	WBGene00006546	T07C4.6	tbx-9	1.04766	1.08157
ZC247.3	WBGene00003000	ZC247.3	lin-11	1.0572	0.909862		Y75B8A.29	WBGene00013560	Y75B8A.29	zip-12	1.04792	0.97895
F22A3.5	WBGene00017690	F22A3.5	ceh-60	1.05778	1.0308		K08F8.2	WBGene00000220	K08F8.2	atf-2	1.05259	0.973045
C34E11.3	WBGene00044079	C34E11.3	tag-241	1.05825	0.732394		W02C12.3a	WBGene00020930	W02C12.3	hlh-30	1.0527	0.803686
F54H5.4	WBGene00003480	F54H5.4	klf-3	1.05845	0.800535		D1005.3	WBGene00016997	D1005.3	cebp-1	1.05297	1.06397
C10G8.7	WBGene00000454	C10G8.7	ceh-33	1.06068	1.04559		C27C12.6	WBGene00007776	C27C12.6	dmd-4	1.05775	1.0684
F01F1.1	WBGene00017158	F01F1.1	hpo-10	1.06267	1.19306		F23D12.5	WBGene00009089	F23D12.5	jmjd-3.2	1.05928	1.24149
Y65B4A.1	WBGene00022025	Y65B4A.1	cus-2	1.06279	1.10177		F27E5.2	WBGene00003939	F27E5.2	pax-3	1.06027	0.935171
H14A12.4	WBGene00003376	H14A12.4	mls-1	1.06347	1.16708		T13C5.4	WBGene00020485	T13C5.4	ceh-54	1.06058	1.15957
F26D12.1a	WBGene00001439	F26D12.1	fkh-7	1.06617	1.01081		ZK1127.9a	WBGene00022855	ZK1127.9	tcer-1	1.06618	1.04858
T23C6.5	WBGene00020727	T23C6.5	npr-21	1.06623	0.882829		T20B3.3	WBGene00005425	T20B3.3	srh-215	1.06708	1.04713
R53.3	WBGene00001207	R53.3	egl-43	1.07153	1.10822		F38A6.1	WBGene00004013	F38A6.1	pha-4	1.06918	0.970219
W02H5.7	WBGene00020961	W02H5.7	sknr-1	1.07171	0.996937		T15H9.3	WBGene00001952	T15H9.3	hlh-6	1.07051	0.911032
F17A9.3	WBGene00017535	F17A9.3	atf-8	1.07397	1.19645		T09A5.6	WBGene00007014	T09A5.6	mdt-10	1.071	1.00853
Y39E4B.5	WBGene00012716	Y39E4B.5	Y39E4B.5	1.0747	0.922876		Y2H9A.1	WBGene00003222	Y2H9A.1	mes-4	1.07142	0.899058
C08C3.1a	WBGene00001174	C08C3.1	egl-5	1.07481	1.18227		F17A9.3	WBGene00017535	F17A9.3	atf-8	1.07189	0.982784
R74.3	WBGene00006959	R74.3	xbp-1	1.07567	0.961393		Y47D3A.12	WBGene00006556	Y47D3A.12	tbx-37	1.07252	1.02795
C04G2.7	WBGene00001204	C04G2.7	egl-38	1.07939	1.15793		R53.3	WBGene00001207	R53.3	egl-43	1.07486	1.03539
ZK829.5	WBGene00006555	ZK829.5	tbx-36	1.08211	1.12902		Y41C4A.4	WBGene00000793	Y41C4A.4	crh-1	1.07542	1.03597
C29G2.5	WBGene00016233	C29G2.5	nhr-290	1.08218	1.04688		Y75B8A.1	WBGene00004024	Y75B8A.1	php-3	1.07615	1.00813
ZC376.7	WBGene00013878	ZC376.7	atfs-1	1.08414	1.02856		F45E12.2	WBGene00000271	F45E12.2	brf-1	1.07704	1.00616
F28F9.1	WBGene00006970	F28F9.1	zag-1	1.08519	1.05192		F55B12.1	WBGene00000447	F55B12.1	ceh-24	1.08072	0.848455
F58E10.2	WBGene00001310	F58E10.2	end-1	1.08553	0.934302		F28C6.1	WBGene00009202	F28C6.1	aptf-4	1.08524	0.964069
F59B1.7	WBGene00005932	F59B1.7	srx-41	1.08914	1.08327		C16C2.1	WBGene00000430	C16C2.1	ceh-5	1.08662	1.10147
Y41C4A.4	WBGene00000793	Y41C4A.4	crh-1	1.09059	0.875686		C49H3.5a	WBGene00003827	C49H3.5	ntl-4	1.08693	1.04249
F46B6.7	WBGene00009772	F46B6.7	ztf-7	1.09528	0.894837		D1081.2	WBGene00006844	D1081.2	unc-120	1.08701	1.10588
C37F5.1	WBGene00002990	C37F5.1	lin-1	1.09956	1.04327		C39E6.4	WBGene00003377	C39E6.4	mls-2	1.0871	1.0678
C18A3.8	WBGene00001958	C18A3.8	hlh-14	1.10085	0.966485		ZC64.3a	WBGene00022608	ZC416.1	madf-9	1.08721	0.964241
Y42H9AR.3	WBGene00021538	Y42H9AR.3	rabs-5	1.10177	0.935222		C25F9.9	WBGene00007728	C25F9.9	C25F9.9	1.0892	1.11124
F22D3.1	WBGene00000459	F22D3.1	ceh-38	1.10339	0.837117		K02F3.4	WBGene00019327	K02F3.4	zip-2	1.08929	1.07029
R13.1	WBGene00011259	R13.4	miz-1	1.10692	1.23728		K06B9.5	WBGene00003938	K06B9.5	pax-2	1.09144	0.942662
T28F12.2a	WBGene00006796	T28F12.2	unc-62	1.11549	0.955584		C34C6.8	WBGene00000432	C34C6.8	ceh-7	1.0929	1.02857
C29F7.6	WBGene00007813	C29F7.6	jmjd-3.3	1.11694	0.785778		R13H8.1b	WBGene00000912	R13H8.1	daf-16	1.09462	1.12551
Y51H4A.17	WBGene00013111	Y51H4A.17	sta-1	1.1182	0.769831		C49G7.1	WBGene00017035	D1065.3	D1065.3	1.09582	1.01971
C48E7.3	WBGene00003059	C48E7.3	lpd-2	1.11876	0.99837		F23F12.9	WBGene00017755	F23F12.9	zip-8	1.09717	1.08174
W02C12.3a	WBGene00020930	W02C12.3	hlh-30	1.12058	1.04472		R102.6	WBGene00011293	R102.6	R102.6	1.09855	0.947672
D1081.2	WBGene00006844	D1081.2	unc-120	1.12243	0.91952		C07G2.2	WBGene00000223	C07G2.2	atf-7	1.0995	1.12143
ZK909.4	WBGene00000469	ZK909.4	ces-2	1.12511	0.887137		T23G7.1	WBGene00001061	T23G7.1	dpl-1	1.09954	0.965276
Y95B8A.7	WBGene00022388	Y95B8A.8	zfr-1	1.12569	1.0964		C36F7.1	WBGene00007984	C36F7.1	irx-1	1.10508	1.17831
R07H5.10	WBGene00011130	R07H5.10	zip-6	1.12766	1.02159		C36C9.2	WBGene00006550	C36C9.2	tbx-31	1.10665	1.16144
H21P03.1	WBGene00003148	H21P03.1	mbf-1	1.13017	1.09545		C04G2.7	WBGene00001204	C04G2.7	egl-38	1.10709	0.991992
F29G9.4	WBGene00001345	F29G9.4	fos-1	1.13351	0.968024		ZK1053.2	WBGene00014197	ZK1053.2	ZK1053.2	1.10772	1.04906
Y51H4A.4	WBGene00013100	Y51H4A.4	zip-7	1.13437	1.012		F28B12.2a	WBGene00001208	F28B12.2	egl-44	1.11511	1.14708
C18B12.3	WBGene00001096	C18B12.3	dsc-1	1.13691	0.904993		C43H6.8	WBGene00001959	C43H6.8	hlh-15	1.11562	1.00105
Y43F8C.10	WBGene00012832	Y43F8C.10	dmd-3	1.14209	0.979031		F58E6.10	WBGene00006778	F58E6.10	unc-42	1.11577	0.984996
C34D1.5	WBGene00007932	C34D1.5	zip-5	1.14833	0.950462		F45E6.2	WBGene00000222	F45E6.2	atf-6	1.11672	1.0454
F59A7.8	WBGene00019095	F59A7.8	F59A7.8	1.15017	1.16595		Y69A2AR.29	WBGene00003595	Y69A2AR.29	ngn-1	1.11965	0.953653
F45E6.2	WBGene00000222	F45E6.2	atf-6	1.15238	0.917819		R13.2	WBGene00011257	R13.2	npax-3	1.11973	0.998507
T28C6.7	WBGene00012121	T28C6.7	T28C6.7	1.15271	1.08893		F31E8.3	WBGene00006380	F31E8.3	tab-1	1.11979	1.14764
F35B3.7	WBGene00018033	F35B3.7	F35B3.7	1.15748	0.952081		C18A3.8	WBGene00001958	C18A3.8	hlh-14	1.12165	1.13416
T18D3.7	WBGene00011824	T18D3.7	tsct-1	1.15758	0.88777		ZC376.7	WBGene00013876	ZC376.4	ceh-74	1.12216	0.944389
F38C2.8	WBGene00009540	F38C2.8	hlh-31	1.1585	1.09272		Y111B2A.16	WBGene00006389	Y111B2A.16	taf-7.2	1.12513	1.06372
Y67D8A.3	WBGene00022060	Y67D8A.3	dmd-9	1.16095	1.07542		B0304.1a	WBGene00001948	B0304.1	hlh-1	1.1294	1.12104
C29F7.4	WBGene00001435	C29F7.4	fkh-3	1.1636	0.710044		W10C8.2	WBGene00004077	W10C8.2	pop-1	1.13078	1.09748
K02B9.4	WBGene00001251	K02B9.4	elt-3	1.16395	0.749529		F48B9.5	WBGene00018591	F48B9.5	npax-2	1.13081	0.940196
C27D6.4b	WBGene00016162	C27D6.4	crh-2	1.16454	1.11071		T22D1.6	WBGene00020685	T22D1.6	T22D1.6	1.13501	0.988308
C29F7.5	WBGene00001436	C29F7.5	fkh-4	1.16473	0.754201		Y53H1A.2	WBGene00013178	Y53H1A.2	Y53H1A.2	1.14891	1.12814
F13G11.1	WBGene00007058	F13G11.1	dmd-6	1.16492	1.34564		F38A6.3	WBGene00001851	F38A6.3	hif-1	1.15346	1.06427
K07C11.1	WBGene00003937	K07C11.1	pax-1	1.16555	0.928927		T27C4.4	WBGene00003025	T27C4.4	lin-40	1.1588	0.935221
T12D8.1	WBGene00011729	T12D8.1	set-16	1.16667	1.04863		F39H11.2	WBGene00006577	F39H11.2	tlf-1	1.16175	1.20677
F23D12.5	WBGene00009089	F23D12.5	jmjd-3.2	1.16675	0.837454		F38C2.8	WBGene00009540	F38C2.8	hlh-31	1.16432	0.991076
T08H4.3	WBGene00020368	T08H4.3	ast-1	1.16887	0.87511		F31E3.1	WBGene00000443	F31E3.1	ceh-20	1.16569	1.06023
C49C3.5	WBGene00008195	C49C3.5	ceh-88	1.17497	1.10555		F17A2.5	WBGene00000461	F17A2.5	ceh-40	1.16818	1.17078
K04C1.3	WBGene00010553	K04C1.3	K04C1.3	1.17752	0.872522		F10C1.5	WBGene00017326	F10C1.5	dmd-5	1.1685	1.28299
B0304.1a	WBGene00001948	B0304.1	hlh-1	1.18006	1.05731		C33D12.1	WBGene00000452	C33D12.1	ceh-31	1.169	1.02492
C09G9.7	WBGene00007496	C09G9.7	npax-4	1.18031	1.15832		F45C12.3	WBGene00018434	F45C12.3	ceh-81	1.17129	1.12082
F54F7.1	WBGene00006388	F54F7.1	taf-7.1	1.18144	0.740291		C33D12.7	WBGene00000451	C33D12.7	ceh-30	1.17155	1.10758
F28H6.2	WBGene00009231	F28H6.2	ceh-89	1.1878	0.77778		ZK112.2	WBGene00003559	ZK112.2	ncl-1	1.1729	1.11576
F17A2.5	WBGene00000461	F17A2.5	ceh-40	1.18781	0.915808		T24H10.7	WBGene00012005	T24H10.7	jun-1	1.17499	1.0689
H01A20.1	WBGene00003602	H01A20.1	nhr-3	1.19063	0.802018		T12F5.4	WBGene00003040	T12F5.4	lin-59	1.17835	1.16256
T08D10.1	WBGene00011614	T08D10.1	nfya-1	1.19299	0.920605		R04A9.5	WBGene00019864	R04A9.5	ceh-93	1.17967	1.11067
T22H6.6	WBGene00001560	T22H6.6	gei-3	1.19388	0.752873		F28H6.2	WBGene00009231	F28H6.2	ceh-89	1.18094	0.936366
Y16B4A.1	WBGene00006743	Y16B4A.1	unc-3	1.19389	0.860866		T26C11.7	WBGene00000460	T26C11.7	ceh-39	1.18246	1.08557
ZK682.4	WBGene00001954	ZK682.4	hlh-10	1.19526	0.962372		F32H2.1a	WBGene00001568	F32H2.1	snpc-4	1.1837	1.2469
F46F3.1	WBGene00000449	F46F3.1	ceh-27	1.19869	0.985162		C25F9.4	WBGene00007724	C25F9.4	C25F9.4	1.18495	0.952089
F29B9.4	WBGene00004205	F29B9.4	psr-1	1.20193	1.12094		F02D10.7	WBGene00008527	F02D10.7	set-8	1.18932	1.05514
F29F11.5	WBGene00000445	F29F11.5	ceh-22	1.20325	1.07265		F19F10.1	WBGene00017598	F19F10.1	F19F10.1	1.19505	1.00234
T24D3.1	WBGene00003180	T24D3.1	med-1	1.20445	0.871508		R13.1	WBGene00011259	R13.4	miz-1	1.20342	0.924364
F40E10.2	WBGene00004950	F40E10.2	sox-3	1.20692	0.981588		Y51H4A.4	WBGene00013100	Y51H4A.4	zip-7	1.20392	0.974498
F02D10.7	WBGene00008527	F02D10.7	set-8	1.2088	0.916948		F56E3.4	WBGene00001400	F56E3.4	fax-1	1.20533	1.04039
F58A3.1	WBGene00002261	F58A3.1	ldb-1	1.21015	0.860807		Y80D3A.3	WBGene00012420	Y7A9D.1	Y7A9D.1	1.20792	0.949234
R11E3.6	WBGene00001324	R11E3.6	eor-1	1.21115	0.915268		T04C10.4	WBGene00000221	T04C10.4	atf-4	1.20882	1.29873
T24H10.7	WBGene00012005	T24H10.7	jun-1	1.2128	0.93778		F32E10.7	WBGene00018468	F45E4.3	cla-1	1.21218	1.02145
F23F12.9	WBGene00017755	F23F12.9	zip-8	1.21432	0.876501		C10G8.6	WBGene00000455	C10G8.6	ceh-34	1.21255	0.982232
W05E10.3	WBGene00000453	W05E10.3	ceh-32	1.21443	0.979388		T19B10.11	WBGene00003509	T19B10.11	mxl-1	1.21383	1.06914
T27C4.4	WBGene00003025	T27C4.4	lin-40	1.21496	1.09004		W08E12.1	WBGene00021082	W08E12.1	zip-11	1.21632	0.996771
C40H5.5	WBGene00006654	C40H5.5	ttx-3	1.21608	0.873779		C37E2.4	WBGene00000457	C37E2.4	ceh-36	1.21839	1.09943
C27C12.6	WBGene00007776	C27C12.6	dmd-4	1.2198	0.852615		F29F11.5	WBGene00000445	F29F11.5	ceh-22	1.22236	0.963313
T18D3.2	WBGene00003854	T18D3.2	odr-7	1.22058	0.911532		C34D1.1	WBGene00007929	C34D1.1	dmd-10	1.22284	1.08522
T01C1.2	WBGene00011315	T01C1.2	mbr-1	1.22131	0.879153		K07C11.1	WBGene00003937	K07C11.1	pax-1	1.22405	1.01015
K03A11.3	WBGene00000450	K03A11.3	ceh-28	1.22485	0.868909		W03F9.5	WBGene00006648	W03F9.5	ttb-1	1.22796	1.02808
Y67D8B.2	WBGene00022062	Y67D8B.2	Y67D8B.2	1.23283	0.920253		K09C4.5	WBGene00019550	K09C4.5	K09C4.5	1.2313	1.1481
F46G10.6	WBGene00003511	F46G10.6	mxl-3	1.23286	0.745881		F23F1.1	WBGene00017742	F23F1.1	nfyc-1	1.23156	1.33612
Y48C3A.17	WBGene00001162	Y48C3A.17	efl-2	1.23592	0.93317		ZK180.5	WBGene00022679	ZK180.5	ZK180.5	1.23233	0.926224
C07G2.2	WBGene00000223	C07G2.2	atf-7	1.23688	0.86188		K06A1.1	WBGene00019424	K06A1.1	aptf-1	1.23356	1.21872
Y2H9A.1	WBGene00003222	Y2H9A.1	mes-4	1.23998	0.989441		C49C3.5	WBGene00008195	C49C3.5	ceh-88	1.23696	1.07235
F58E6.10	WBGene00006778	F58E6.10	unc-42	1.24127	0.990887		Y65A5A.1	WBGene00013418	Y65A5A.1	Y65A5A.1	1.25087	0.968515
C37E2.4	WBGene00000457	C37E2.4	ceh-36	1.24538	0.851154		B0286.5	WBGene00001438	B0286.5	fkh-6	1.25184	1.15424
Y7A9D.1	WBGene00012420	Y7A9D.1	Y7A9D.1	1.24546	1.07653		Y59E9AR.3	WBGene00006549	Y59E9AR.3	tbx-30	1.25586	1.04174
ZK1053.2	WBGene00014197	ZK1053.2	ZK1053.2	1.24564	0.927536		C29G2.5	WBGene00016233	C29G2.5	nhr-290	1.25613	1.00162
C25A1.2	WBGene00001442	C25A1.2	fkh-10	1.24741	1.02128		F45H11.4	WBGene00003233	F45H11.4	mgl-2	1.25753	1.26205
D1007.1	WBGene00000440	D1007.1	ceh-17	1.24864	0.912943		F43G9.11	WBGene00000468	F43G9.11	ces-1	1.25781	1.23241
Y48G8AR.1	WBGene00001707	Y48G8AR.1	grh-1	1.26061	1.06361		F52B5.5	WBGene00000467	F52B5.5	cep-1	1.26029	1.07767
F36G9.12	WBGene00009488	F36G9.12	oac-20	1.26279	0.949415		C46A5.9	WBGene00001827	C46A5.9	hcf-1	1.2654	0.968071
B0414.2	WBGene00004393	B0414.2	rnt-1	1.26357	0.953538		F56A12.1	WBGene00006775	F56A12.1	unc-39	1.26856	1.0604
C37E2.5	WBGene00000458	C37E2.5	ceh-37	1.26556	0.827377		F59B1.7	WBGene00005932	F59B1.7	srx-41	1.27389	0.977487
T26C11.7	WBGene00000460	T26C11.7	ceh-39	1.26786	0.923071		T28H11.4	WBGene00003976	T28H11.4	pes-1	1.27536	1.02407
C27D6.4	WBGene00016162	C27D6.4	crh-2	1.27333	0.918326		R05D11.6	WBGene00011034	R05D11.6	paxt-1	1.27593	1.24074
Y44E3B.1	WBGene00021552	Y44E3B.1	zip-4	1.27603	0.895733		Y17D7A.2	WBGene00012446	Y17D7A.1	nhr-230	1.2762	1.06349
C34D1.2	WBGene00007930	C34D1.2	dmd-11	1.28854	0.985995		T24D3.1	WBGene00003180	T24D3.1	med-1	1.27788	1.04331
W04A8.6	WBGene00012241	W04A8.6	W04A8.6	1.28976	0.942225		W02C12.3b	WBGene00020930	W02C12.3	hlh-30	1.27864	1.02529
W09C2.1	WBGene00001249	W09C2.1	elt-1	1.29388	1.36788		T26C11.6	WBGene00000444	T26C11.6	ceh-21	1.28339	1.16557
Y43F8B.13	WBGene00012823	Y43F8B.13	Y43F8B.13	1.30452	0.974871		ZK380.1	WBGene00006551	ZK380.1	tbx-32	1.28598	1.07022
Y68A4A.6	WBGene00013468	Y68A4A.6	srz-96	1.31627	0.949626		K02B12.1	WBGene00000431	K02B12.1	ceh-6	1.28726	1.2727
T28H11.4	WBGene00003976	T28H11.4	pes-1	1.31709	1.07945		K02B9.4	WBGene00001251	K02B9.4	elt-3	1.2875	0.954917
ZC376.4	WBGene00013876	ZC376.4	ceh-74	1.32252	1.01277		T28F12.2a	WBGene00006796	T28F12.2	unc-62	1.29321	1.02536
F55D12.4	WBGene00006790	F55D12.4	unc-55	1.34959	0.837057		W09B6.2	WBGene00006387	W09B6.2	taf-6.1	1.29541	1.06206
R11H6.5	WBGene00011253	R11H6.5	R11H6.5	1.35049	0.986867		ZK993.1	WBGene00022837	ZK993.1	ceh-45	1.3028	1.1222
F48B9.5	WBGene00018591	F48B9.5	npax-2	1.36165	0.926089		T23C6.5	WBGene00020727	T23C6.5	npr-21	1.30352	1.14467
ZC123.3	WBGene00022518	ZC123.3	zfh-2	1.36481	0.802477		F59A7.8	WBGene00019095	F59A7.8	F59A7.8	1.30544	0.97814
T27A1.6	WBGene00003106	T27A1.6	mab-9	1.36511	1.35217		ZK682.4	WBGene00001954	ZK682.4	hlh-10	1.30549	0.968249
C25F9.4	WBGene00007724	C25F9.4	C25F9.4	1.36939	0.963641		Y65B4A.1	WBGene00022025	Y65B4A.1	cus-2	1.30606	1.1033
T26C11.5	WBGene00000462	T26C11.5	ceh-41	1.37248	0.970159		T10B11.3	WBGene00020399	T10B11.3	ztf-4	1.3105	1.0847
Y65A5A.1	WBGene00013418	Y65A5A.1	Y65A5A.1	1.38657	1.06668		ZK829.5	WBGene00006555	ZK829.5	tbx-36	1.3138	1.00278
W10D5.1	WBGene00003182	W10D5.1	mef-2	1.38821	0.790553		ZC247.3	WBGene00022518	ZC123.3	zfh-2	1.31727	1.06911
C25F9.5	WBGene00007725	C25F9.5	C25F9.5	1.39337	0.964655		F22A3.1	WBGene00017687	F22A3.1	ets-4	1.32404	1.35133
F13G3.1	WBGene00008762	F13G3.1	ztf-2	1.3975	1.25725		T28C6.7	WBGene00012121	T28C6.7	T28C6.7	1.32406	1.04718
B0286.5	WBGene00001438	B0286.5	fkh-6	1.40023	1.12084		Y62E10A.17	WBGene00013383	Y62E10A.17	aptf-2	1.32858	0.986432
C16C2.1	WBGene00000430	C16C2.1	ceh-5	1.40107	1.12561		F29B9.4	WBGene00004205	F29B9.4	psr-1	1.32974	1.03281
T20B3.3	WBGene00005425	T20B3.3	srh-215	1.40906	0.948403		C09G9.7	WBGene00007496	C09G9.7	npax-4	1.33169	1.0205
T14F9.5	WBGene00003018	T14F9.5	lin-32	1.41093	0.998785		Y67D8A.3	WBGene00022060	Y67D8A.3	dmd-9	1.34115	0.980001
M04C3.1a	WBGene00010850	M04C3.1		1.41743	1.02576		F40H3.4	WBGene00001440	F40H3.4	fkh-8	1.34131	1.22378
ZK380.1	WBGene00006551	ZK380.1	tbx-32	1.42079	1.00056		ZK1290.4	WBGene00003592	ZK1290.4	nfi-1	1.34683	1.00237
Y113G7A.6a	WBGene00006652	Y113G7A.6	ttx-1	1.4284	0.968469		B0414.2	WBGene00004393	B0414.2	rnt-1	1.35631	1.15642
M04C3.2	WBGene00010851	M04C3.2	M04C3.2	1.42976	0.944263		F13G3.1	WBGene00008762	F13G3.1	ztf-2	1.35999	0.979835
F19B10.9	WBGene00004750	F19B10.9	sea-1	1.44595	0.983209		F19B10.9	WBGene00004750	F19B10.9	sea-1	1.36225	1.14139
ZK1193.5	WBGene00022861	ZK1193.5	dve-1	1.44658	0.932046		ZK593.4	WBGene00004319	ZK593.4	rbr-2	1.36786	1.00296
Y80D3A.3	WBGene00013583	Y80D3A.3	ceh-51	1.44807	0.983604		Y18D10A.13	WBGene00003905	Y18D10A.13	pad-1	1.3737	1.27865
C43H6.8	WBGene00001959	C43H6.8	hlh-15	1.45088	0.978435		C09G12.1	WBGene00015651	C09G12.1	ceh-53	1.38126	1.03177
F58E10.5	WBGene00001311	F58E10.5	end-3	1.47203	1.00722		H21P03.1	WBGene00003148	H21P03.1	mbf-1	1.38859	1.02586
Y43F8B.14	WBGene00012824	Y43F8B.14	Y43F8B.14	1.49469	1.07608		Y42H9AR.3	WBGene00021538	Y42H9AR.3	rabs-5	1.3985	1.09258
F19C6.2a	WBGene00008951	F19C6.2		1.50426	0.851376		F46B6.7	WBGene00009772	F46B6.7	ztf-7	1.40235	1.09492
ZK1290.4	WBGene00003592	ZK1290.4	nfi-1	1.51397	0.936025		F13G11.1	WBGene00007058	F13G11.1	dmd-6	1.40725	1.02503
R07B1.1	WBGene00006881	R07B1.1	vab-15	1.51644	0.958447		Y43F8C.10	WBGene00012832	Y43F8C.10	dmd-3	1.40859	1.03318
F38A6.3	WBGene00001851	F38A6.3	hif-1	1.52191	1.01218		Y65B4BR.5a	WBGene00018958	F56C11.6	cest-27	1.41855	1.23338
R04A9.5	WBGene00019864	R04A9.5	ceh-93	1.52401	0.99142		T27A1.6	WBGene00003106	T27A1.6	mab-9	1.42294	1.2352
F49E10.5	WBGene00006424	F49E10.5	ctbp-1	1.52523	1.0443		Y39E4B.5	WBGene00012716	Y39E4B.5	Y39E4B.5	1.44118	1.19199
ZC64.3a	WBGene00000441	ZC64.3	ceh-18	1.5336	0.964425		C27A12.5	WBGene00000429	C27A12.5	ceh-2	1.44241	1.33532
C33D12.7	WBGene00000451	C33D12.7	ceh-30	1.54426	0.962299		Y102A5C.18	WBGene00001161	Y102A5C.18	efl-1	1.4774	1.15999
D1005.3	WBGene00016997	D1005.3	cebp-1	1.5506	0.939747		D1007.1	WBGene00000440	D1007.1	ceh-17	1.47909	1.08407
T22B7.1a	WBGene00001182	T22B7.1	egl-13	1.56526	0.95199		F40E10.2	WBGene00004950	F40E10.2	sox-3	1.48336	1.09916
D2021.1	WBGene00017046	D2021.1	utx-1	1.56845	0.960867		F55D12.4	WBGene00006790	F55D12.4	unc-55	1.48379	1.23453
T13C5.4	WBGene00020485	T13C5.4	ceh-54	1.59237	1.00594		T18D3.7	WBGene00011824	T18D3.7	tsct-1	1.48564	1.12387
Y17D7A.2	WBGene00012446	Y17D7A.1	nhr-230	1.59849	0.951812		ZK177.10	WBGene00006554	ZK177.10	tbx-35	1.49138	1.15398
C33D12.1	WBGene00000452	C33D12.1	ceh-31	1.60924	0.997524		H01A20.1	WBGene00003602	H01A20.1	nhr-3	1.4944	1.01392
T14G12.4a	WBGene00001434	T14G12.4	fkh-2	1.61111	1.19641		C29F7.4	WBGene00001435	C29F7.4	fkh-3	1.49733	0.938958
T26C11.6	WBGene00000444	T26C11.6	ceh-21	1.61854	0.942131		F54A5.1	WBGene00018786	F54A5.1	hmbx-1	1.51248	1.12407
F23B12.7	WBGene00009084	F23B12.7	F23B12.7	1.62044	0.964767		M05B5.5a	WBGene00001949	M05B5.5	hlh-2	1.5232	1.12707
F18E9.5a	WBGene00017571	F18E9.5	jmjd-3.1	1.62257	0.955523		ZK265.4	WBGene00000433	ZK265.4	ceh-8	1.52515	1.05482
C15H11.8	WBGene00007616	C15H11.8	rpoa-12	1.6267	0.97847		Y44E3B.1a	WBGene00021552	Y44E3B.1	zip-4	1.52602	1.13595
C12D12.5	WBGene00015716	C12D12.5	sox-4	1.6275	1.021		ZC123.3	WBGene00022388	Y95B8A.8	zfr-1	1.52605	1.11372
F42G2.6	WBGene00018355	F42G2.6	ceh-86	1.62952	1.04382		Y51H4A.17	WBGene00013111	Y51H4A.17	sta-1	1.5363	1.11755
K09C4.5	WBGene00019550	K09C4.5	K09C4.5	1.64464	1.02662		C34D1.5	WBGene00007932	C34D1.5	zip-5	1.54865	1.16748
T26C11.1	WBGene00006560	T26C11.1	tbx-41	1.65796	1.02793		C17E4.6	WBGene00007645	C17E4.6	C17E4.6	1.56022	1.13375
F56E3.4	WBGene00001400	F56E3.4	fax-1	1.67777	1.02775		C25A1.11	WBGene00000095	C25A1.11	aha-1	1.56299	1.04641
F48D6.3	WBGene00001957	F48D6.3	hlh-13	1.69486	1.03534		C27D6.4b	WBGene00016162	C27D6.4	crh-2	1.60465	1.10809
ZC64.4	WBGene00002987	ZC64.4	lim-4	1.70265	1.17317		Y74C9A.4	WBGene00022278	Y74C9A.4	rcor-1	1.61321	1.14337
C07A12.1	WBGene00001821	C07A12.1	ham-2	1.70276	1.02116		F54H5.4	WBGene00003480	F54H5.4	klf-3	1.62482	1.13281
C25F9.9	WBGene00007728	C25F9.9	C25F9.9	1.71232	1.00636		ZC204.2	WBGene00022554	ZC204.2	duxl-1	1.63	1.23428
F38A6.1	WBGene00004013	F38A6.1	pha-4	1.71907	0.984841		ZC376.4	WBGene00003000	ZC247.3	lin-11	1.63879	1.12831
F56A12.1	WBGene00006775	F56A12.1	unc-39	1.72321	1.00185		C48E7.3	WBGene00003059	C48E7.3	lpd-2	1.64508	1.30668
C52B9.2	WBGene00016865	C52B9.2	ets-9	1.72517	1.02341		C48E7.2	WBGene00016750	C48E7.2	let-611	1.64787	1.20385
F22A3.1	WBGene00017687	F22A3.1	ets-4	1.72657	0.952343		Y16B4A.1	WBGene00006743	Y16B4A.1	unc-3	1.66487	1.09657
C39E6.4	WBGene00003377	C39E6.4	mls-2	1.72762	0.984525		Y67D8B.2	WBGene00022062	Y67D8B.2	Y67D8B.2	1.68664	1.13152
C34D1.1	WBGene00007929	C34D1.1	dmd-10	1.73653	0.877506		K04C1.3	WBGene00010553	K04C1.3	K04C1.3	1.68723	1.08582
Y102A5C.18	WBGene00001161	Y102A5C.18	efl-1	1.74868	1.11704		F42G2.6	WBGene00018355	F42G2.6	ceh-86	1.68805	1.12415
C33D3.1	WBGene00001250	C33D3.1	elt-2	1.76726	1.06334		Y44E3B.1	WBGene00021552	Y44E3B.1	zip-4	1.70019	1.0664
C02F12.5	WBGene00015355	C02F12.5	C02F12.5	1.78761	0.981941		C55B7.12	WBGene00000483	C55B7.12	che-1	1.71146	1.14326
F16H11.4	WBGene00000428	F16H11.4	ceh-1	1.86767	1.02127		C04F1.3	WBGene00002989	C04F1.3	lim-7	1.75396	1.1369
C36C9.2	WBGene00006550	C36C9.2	tbx-31	1.90714	1.09448		F52F12.6	WBGene00009939	F52F12.6	ztf-11	1.76999	1.24827
F55B12.1	WBGene00000447	F55B12.1	ceh-24	1.92712	0.853324		T18D3.2	WBGene00003854	T18D3.2	odr-7	1.7806	1.11052
C02B8.4	WBGene00001953	C02B8.4	hlh-8	1.9534	0.920609		F45C12.15	WBGene00018446	F45C12.15	ceh-83	1.79961	1.27457
K08A8.2a	WBGene00004949	K08A8.2	sox-2	1.95554	0.972089		K03A11.3	WBGene00000450	K03A11.3	ceh-28	1.84235	1.18545
C42D8.4	WBGene00016600	C42D8.4	ets-5	1.99624	0.964146		Y48C3A.17	WBGene00001162	Y48C3A.17	efl-2	1.91651	1.23691
ZC8.4a	WBGene00022500	ZC8.4	lfi-1	2.04733	0.960396		F26B1.7	WBGene00002601	F26B1.7	let-381	1.96979	1.16477
T08A9.1	WBGene00020334	T08A9.1	epg-7	2.04813	0.998014		F22D3.1	WBGene00000459	F22D3.1	ceh-38	2.05196	1.11338
