## Supplementary material for "The predicted bZIP transcription factor ZIP-1 promotes resistance to intracellular infection in *Caenorhabditis elegans*": Table S4

### Sheet: Sheet1
Table S4 - Wormcat analysis results
30 min bortezomib treatment						4 h bortezomib treatment
Category	Number of genes	All catalog values	p-value	Bonferroni		Category	Number of genes	All catalog values	p-value	Bonferroni
Stress response	10	810	1.71029e-05	0.000222338		mRNA functions	51	390	3.08684e-17	9.8779e-16
						Transcription: general machinery	23	145	3.8045e-10	1.21744e-08
						Nuclear pore	13	36	5.62276e-10	1.79928e-08
						Signaling	73	1193	1.29104e-08	4.13133e-07
						Development	27	293	4.37601e-07	1.40032e-05
						Cytoskeleton	30	369	1.19866e-06	3.83571e-05
						Proteolysis proteasome	45	738	6.11019e-06	0.000195526
						DNA	17	178	3.49017e-05	0.00111685
