## Supplementary material for "The predicted bZIP transcription factor ZIP-1 promotes resistance to intracellular infection in *Caenorhabditis elegans*": Table S5

### Sheet: Sheet1
Table S5 - List of strains used in this study
Strain name	Genotype description
N2	wild type
DA465	eat-2(ad465) II
ERT054	jyIs8[pals-5p::gfp, myo-2p::mCherry] X
ERT071	jyIs14[F26F2.1p::gfp, myo-2p::mCherry]
ERT286	pals-22(jy1) III; jyIs8[pals-5p::gfp, myo-2p::mCherry] X
ERT29	jyEx13[F26F2.1p::gfp, myo-2p::mCherry]
ERT363	unc-119(ed3) III; jyEx191[pals-5p::egfp::3xFLAG, unc-119(+)]
ERT588	zip-1(jy13) III; jyIs8[pals-5p::GFP, myo-2p::mCherry] X
ERT590	zip-1(jy13) III
ERT592	zip-1(jy14) III; jyIs8 [pals-5p::GFP, myo-2p::mCherry] X
ERT705	pnp-1(jy90) IV; jyIs8[pals-5p::GFP, myo-2p::mCherry] X
ERT729	jySi44 [pET689(pals-5p::NanoLuc::unc-54 3' UTR, unc-119 (+))] II; unc-119 (ed3) III
ERT748	zip-1(jy13) III; jyIs14[F26F2.1p::gfp, myo-2p::mCherry]
ERT813	zip-1(jy132[zip-1::gfp::sbp::3xFlag])
ERT841	zip-1(jy13) III; pnp-1(jy90) IV; jyIs8[pals-5p::gfp, myo-2p::mCherry] X
ERT880	pals-5(jy133) I
ERT887	jyIs44 [pET689 (pals-5p::NanoLuc::unc-54 3' UTR, unc-119 (+)] II; zip-1(jy13) unc-119 (ed3) III
ERT1007	zip-1(jy131[zip-1::gfp::sbp::3xFlag]) III; drh-1(jy110) IV
MGH167	sid-1(qt9) V; alxIs6[VHA-6p::SID-1::SL2::GFP]
NR222	rde-1(ne219) V; kzIs9[pKK1260(lin-26p::NLS::gfp), pKK1253(lin-26p::rde-1), rol-6(su1006)]
VP303	rde-1(ne219) V; kbIs7[nhx-2p::rde-1; rol-6(su1006)]
