## Supplementary material for "The predicted bZIP transcription factor ZIP-1 promotes resistance to intracellular infection in *Caenorhabditis elegans*": Table S6

### Sheet: Sheet1
Table S6 - List of primers
Primer number	Primer description	Primer sequence
1	zip-1(jy13) Forward Screening	5’-cgcgattctcgtagatcaaac-3’
2	zip-1(jy14) Forward Screening	5’-gcgaaaataggcgtggtattg-3’
3	zip-1 Internal Forward Screening	5’-cttctggccttcctcattgat-3’
4	zip-1 Reverse Screening	5’-ggagttcaaagtcgctgattg-3’
5	gfp::sbp::3xFlag Forward	5’-agcaatttgagccaagc-3’
6	gfp::sbp::3xFlag Reverse	5’-tttgtcatcgtcgtccttat-3’
7	gfp::sbp::3xFlag Frw with zip-1 overhang	5’-gcgaatgcgattaaagtggtactcaatcaaatcacaagagaactgaaccgatacatggatggt gccaagcttgccgagcagcaggcttttgatgagaatttccagcaatttgagccaagc-3’
8	gfp::sbp::3xFlag Rev with zip-1 3' UTR overhang	5’-gtgagaaattgagaaaaaaatggatttttgaagctttaaatataacattttggataaaaataactag ttttcaaagattttttaattttttaatatttttttcgctcaaaaaatccttcatttgtcatcgtcgtccttat-3’
9	gfp-specific Reverse Screening	5’-gtcttgtagttcccgtcatct-3’
10	pals-5(jy133) Forward Screening	5’- tgtagagggtcggaatatgc-3’
11	pals-5(jy133) Reverse Screening	5’-cagaatggacagtgtatcgc-3’
12	snb-1 qRT-PCR Forward	5’-ccggataagaccatcttgacg-3’
13	snb-1 qRT-PCR Reverse	5’-gacgacttcatcaacctgagc-3’
14	pals-5 qRT-PCR Forward	5’-cattggaaagcgatattgga-3’
15	pals-5 qRT-PCR Reverse	5’-tctccaggcacctatcttgtag-3’
16	F26F2.1 qRT-PCR Forward	5’-tggaaccaggtcagagacac-3’
17	F26F2.1 qRT-PCR Reverse	5’-ttgtgagaatttccgcgata-3’
18	F26F2.3 qRT-PCR Forward	5’-ggaaagggaatgcattatgg-3’
19	F26F2.3 qRT-PCR Reverse	5’-ccgcacggttatttctcat-3’
20	F26F2.4 qRT-PCR Forward	5’-caacaatacactgcggatgg-3’
21	F26F2.4 qRT-PCR Reverse	5’-tcgcactgttattcatctcca-3’
22	skr-3 qRT-PCR Forward	5’-ccgacagccagaaacaaatca-3’
23	skr-3 qRT-PCR Reverse	5’-tctgtgatggtcttggattgac-3’
24	skr-4 qRT-PCR Forward	5’-ccgacagccagaaacaaatca-3’
25	skr-4 qRT-PCR Reverse	5’-ggtcttggattggctgatcac-3’
26	skr-5 qRT-PCR Forward	5’-cgaagagcaagatgtcaaaattg-3’
27	skr-5 qRT-PCR Reverse	5’-agaagcttggattgattggca-3’
28	cul-6 qRT-PCR Forward	5’-ctgggcttactcacaatgcc-3’
29	cul-6 qRT-PCR Reverse	5’-gcagagttggcttgctgtaa-3’
30	chil-27 qRT-PCR Forward	5'-tcaagtggaggactgcaaca-3'
31	chil-27 qRT-PCR Reverse	5'-tgagttattttcggtagattccagt-3'
32	Orsay RNA1 qRT-PCR Forward	5'-acctcacaactgccatctaca-3'
33	Orsay RNA1 qRT-PCR Reverse	5′ -gacgcttccaagattggtattggt-3'
