## Supplementary material for "The predicted bZIP transcription factor ZIP-1 promotes resistance to intracellular infection in *Caenorhabditis elegans*": Table S7

### Sheet: Sheet1
Table S7 - RNA-seq statistics
Sample name	Total reads	Mapped reads
N2 DMSO 0.5 h R1	24741912	22933141
N2 DMSO 0.5 h R2	25924996	23933650
N2 DMSO 0.5 h R3	26104291	24176026
N2 DMSO 4 h R1	27006387	24768399
N2 DMSO 4 h R2	26299275	24318612
N2 DMSO 4 h R3	27223331	25173138
N2 BTZ 0.5 h R1	25840460	23742750
N2 BTZ 0.5 h R2	28285206	26129222
N2 BTZ 0.5 h R3	26519896	24499694
N2 BTZ 4 h R1	25247160	23447221
N2 BTZ 4 h R2	25970252	24117470
N2 BTZ 4 h R3	25462110	23611688
zip-1(jy13) DMSO 0.5 h R1	25817283	24097889
zip-1(jy13) DMSO 0.5 h R2	26623992	24697010
zip-1(jy13) DMSO 0.5 h R3	25558331	23817145
zip-1(jy13) DMSO 4 h R1	24506002	22689324
zip-1(jy13) DMSO 4 h R2	28072318	26025881
zip-1(jy13) DMSO 4 h R3	26286843	24345490
zip-1(jy13) BTZ 0.5 h R1	27255831	25170595
zip-1(jy13) BTZ 0.5 h R2	26552739	24676577
zip-1(jy13) BTZ 0.5 h R3	28924046	26805076
zip-1(jy13) BTZ 4 h R1	25452767	23565691
zip-1(jy13) BTZ 4 h R2	25486693	23662044
zip-1(jy13) BTZ 4 h R3	26737835	24796481
